# European Farmhouse Brewing Yeasts Form a Distinct Genetic Group

**DOI:** 10.1101/2024.04.04.588101

**Authors:** Richard Preiss, Eugene Fletcher, Lars Marius Garshol, Barret Foster, Emine Ozsahin, Mark Lubberts, George van der Merwe, Kristoffer Krogerus

## Abstract

The brewing industry is constantly evolving, driven by the quest for novel flavors and fermentation characteristics that cater to evolving consumer preferences. This study explores the genetic and phenotypic diversity of European farmhouse yeasts, traditionally used in rural brewing practices and maintained outside of pure culture industrial yeast selection. We isolated landrace brewing yeast strains from diverse geographical locations across Europe, including Norway, Lithuania, Latvia, Russia, and also included African farmhouse brewing strains from Ghana. Our genomic analysis using long-read and short-read whole genome sequencing uncovered a genetically distinct group that diverges from industrial brewing yeasts. This group, which is closely related to ale brewing strains, is preliminarily named the “European Farmhouse” group and shows greater predicted admixture from Asian fermentation strains. Through genomic and phenotypic analyses, including flavor metabolite analysis via HS-GC-MS, sugar metabolite analysis via HPLC, and wort fermentation analysis, we found a broad spectrum of fermentation capabilities, from rapid and efficient fermentation to unique aroma and flavor compound profiles, potentially offering novel traits for brewing applications. This study highlights the importance of preservation of brewing cultural heritage knowledge and resources including yeast cultures.

**Key Points:**

- A large set of geographically diverse farmhouse brewing strains were characterized
- Norwegian and Baltic farmhouse brewing strains form a distinct genetic group
- Farmhouse strains show considerable diversity in fermentation and flavour formation
