## Supplementary Table S1 for "European Farmhouse Brewing Yeasts Form a Distinct Genetic Group"

### Sheet: Sheet1 (2)
Strain	Population	Homozygous SNP	Heterozygous SNP	% Heterozygous	% Heterozygosity	SRA Accession ID
AEN	African_Beer	47134	17617	0.272073	0.00145941	ERP014555
BEK	African_Beer	43960	22603	0.339573	0.00187245	ERP014555
CER	African_Beer	57167	2591	0.0433582	0.000214641	ERP014555
GH1	African_Beer	49582	8071	0.139993	0.000668609	PRJNA1018716
GH2	African_Beer	49302	18644	0.274394	0.00154449	PRJNA1018716
AHS	African_Palm_Wine	68744	2843	0.0397139	0.000235517	ERP014555
ATP	African_Palm_Wine	68869	2778	0.0387734	0.000230132	ERP014555
CPS	African_Palm_Wine	60195	23873	0.283972	0.00197766	ERP014555
ACM	Asian_Fermentation	56346	2574	0.0436864	0.000213233	ERP014555
AEP	Asian_Fermentation	55538	2806	0.0480941	0.000232452	ERP014555
CHM	Asian_Fermentation	53731	8831	0.141156	0.000731568	ERP014555
AFK	Asian_Islands	62672	2665	0.0407885	0.000220771	ERP014555
ARI	Asian_Islands	55256	12475	0.184184	0.00103344	ERP014555
beer022	Beer_1	29022	45535	0.610741	0.00377216	PRJNA323691
beer044	Beer_1	33866	35461	0.511503	0.00293762	PRJNA323691
beer045	Beer_1	28826	48808	0.628694	0.0040433	PRJNA323691
beer046	Beer_1	30576	42303	0.580455	0.00350442	PRJNA323691
beer079	Beer_1	28523	49419	0.634048	0.00409392	PRJNA323691
beer098	Beer_1	34085	36954	0.520193	0.0030613	PRJNA323691
Cali_Ale	Beer_1	34121	38776	0.531929	0.00321224	PRJNA473622
Classic_Wit	Beer_1	31647	40684	0.56247	0.0033703	PRJNA736724
English_Ale_II	Beer_1	29062	49055	0.627968	0.00406376	PRJNA736724
Uberweizen	Beer_1	33648	36667	0.521468	0.00303753	PRJNA736724
Weizen_1	Beer_1	33728	36457	0.519441	0.00302013	PRJNA736724
AEA	Beer_2	44502	2737	0.0579394	0.000226736	ERP014555
beer034	Beer_2	44082	2857	0.0608662	0.000236677	PRJNA323691
beer085	Beer_2	33335	26315	0.441157	0.00217996	PRJNA323691
Pundurs_1	Beer_2	44353	3474	0.0726368	0.000287789	PRJNA1018716
Tinn_2	Beer_2	33132	26237	0.441931	0.0021735	PRJNA1018716
BAM	China_III	76512	3159	0.0396506	0.000261695	ERP014555
BAQ	China_III	76564	3196	0.0400702	0.00026476	ERP014555
CCE	Ecuadorean	61964	3940	0.0597839	0.000326393	ERP014555
CCF	Ecuadorean	61885	4143	0.0627461	0.00034321	ERP014555
Djonno1	European_Farmhouse	25949	58976	0.694448	0.00488563	PRJNA1018716
Dras_1	European_Farmhouse	22723	66590	0.74558	0.00551638	PRJNA1018716
Granvin_1	European_Farmhouse	24711	63211	0.718944	0.00523646	PRJNA473622
Halvorsgard_3	European_Farmhouse	30985	45799	0.596465	0.00379403	PRJNA736724
Halvorsgard_6	European_Farmhouse	30479	43965	0.590578	0.0036421	PRJNA1018716
Hornindal_1	European_Farmhouse	24243	65039	0.728467	0.00538789	PRJNA473622
Hornindal_2	European_Farmhouse	26158	58243	0.690075	0.0048249	PRJNA473622
Ivar_Geithung_1	European_Farmhouse	24656	61201	0.712825	0.00506995	PRJNA1018716
Ivar_Geithung_2	European_Farmhouse	23543	63619	0.729894	0.00527026	PRJNA1018716
Ivar_Geithung_3	European_Farmhouse	24894	60936	0.709962	0.005048	PRJNA1018716
Jordal1	European_Farmhouse	26173	55836	0.680852	0.00462551	PRJNA1018716
Laerdal_2	European_Farmhouse	27399	56860	0.674824	0.00471034	PRJNA473622
Marem_1	European_Farmhouse	32827	40911	0.554816	0.00338911	PRJNA1018716
NCYC_Hornindal_1	European_Farmhouse	23408	65354	0.736284	0.00541399	PRJEB42916
NCYC_Hornindal_2	European_Farmhouse	22757	65933	0.74341	0.00546195	PRJEB42916
NCYC_Rivenes_1	European_Farmhouse	24496	61270	0.714386	0.00507566	PRJEB42916
NCYC_Rivenes_2	European_Farmhouse	25169	60432	0.705973	0.00500624	PRJEB42916
NCYC_Voss	European_Farmhouse	24861	61003	0.710461	0.00505355	PRJEB42916
Pundurs_2	European_Farmhouse	23226	64162	0.73422	0.00531524	PRJNA1018716
Rakstins_1	European_Farmhouse	23064	65777	0.74039	0.00544903	PRJNA1018716
Rakstins_2	European_Farmhouse	23737	64061	0.729641	0.00530687	PRJNA1018716
Skare_1	European_Farmhouse	24025	63042	0.724063	0.00522246	PRJNA1018716
Skrindo2	European_Farmhouse	26525	54200	0.671415	0.00448998	PRJNA1018716
Skrindo5	European_Farmhouse	27734	50933	0.647451	0.00421934	PRJNA1018716
Stordal_Ebbegarden_1	European_Farmhouse	28894	51904	0.642392	0.00429978	PRJNA473622
Tormodgarden_1	European_Farmhouse	23581	64019	0.730811	0.00530339	PRJNA1018716
Vabalninkas_1	European_Farmhouse	24749	62409	0.716044	0.00517002	PRJNA1018716
Vikintas	European_Farmhouse	23060	66888	0.74363	0.00554106	PRJNA1018716
Voss_1	European_Farmhouse	25327	62603	0.711964	0.00518609	PRJNA473622
ACQ	Far_East_Asia	69941	3615	0.0491462	0.00029947	ERP014555
CDL	Far_East_Asia	70658	3785	0.0508443	0.000313553	ERP014555
CDG	Far_East_Russian	65910	3597	0.0517502	0.000297979	ERP014555
CDH	Far_East_Russian	65824	3517	0.0507204	0.000291352	ERP014555
AQM	French_Dairy	49659	15760	0.240909	0.00130557	ERP014555
ARR	French_Dairy	57662	5271	0.0837557	0.000436655	ERP014555
BGP	French_Dairy	44024	26368	0.374588	0.00218435	ERP014555
BCN	French_Guiana	73623	3021	0.039416	0.000250262	ERP014555
BDR	French_Guiana	70400	9467	0.118535	0.000784255	ERP014555
BNB	French_Guiana	69690	12909	0.156285	0.00106939	ERP014555
AKM	Malaysian	71449	2047	0.0278519	0.000169575	ERP014555
BMB	Malaysian	71817	2242	0.0302732	0.000185729	ERP014555
CPL	Mexican_Agave	55572	21473	0.278707	0.00177884	ERP014555
CPQ	Mexican_Agave	54439	27807	0.338095	0.00230356	ERP014555
beer028	Mixed	18239	69544	0.792226	0.00576109	PRJNA323691
bread004	Mixed	19209	69664	0.78386	0.00577103	PRJNA323691
CHL	Mixed	29889	36319	0.548559	0.0030087	ERP014555
Ishlei1	Mixed	23849	55512	0.699487	0.00459867	PRJNA1018716
Lostegard_1	Mixed	16917	74577	0.815103	0.00617803	PRJNA1018716
Lostegard_2	Mixed	17253	74169	0.811282	0.00614423	PRJNA1018716
Marina_1	Mixed	23904	50498	0.678718	0.0041833	PRJNA736724
Rima1	Mixed	23891	55173	0.697827	0.00457058	PRJNA1018716
Rima2	Mixed	23794	56031	0.701923	0.00464166	PRJNA1018716
Suomen_Hiiva	Mixed	18521	64298	0.776368	0.00532651	PRJNA736724
Tinn_1	Mixed	23858	55545	0.699533	0.0046014	PRJNA1018716
AEE	Mosaic_3	35778	37467	0.51153	0.0031038	ERP014555
AEL	Mosaic_3	35518	34779	0.494744	0.00288113	ERP014555
ARA	Mosaic_3	36362	37086	0.504929	0.00307224	ERP014555
ARB	Mosaic_3	35604	36776	0.508096	0.00304656	ERP014555
BBT	Mosaic_3	32919	52095	0.612781	0.0043156	ERP014555
BTB	Mosaic_3	36741	35595	0.492079	0.00294872	ERP014555
CIC	Mosaic_3	37008	30604	0.452642	0.00253526	ERP014555
ANC	North_American_Oak	57185	3504	0.057737	0.000290275	ERP014555
ANE	North_American_Oak	57265	3322	0.0548302	0.000275198	ERP014555
AEF	Sake	56894	2768	0.0463947	0.000229304	ERP014555
CLI	Sake	55546	6694	0.107551	0.000554537	ERP014555
CLN	Sake	56894	3492	0.057828	0.000289281	ERP014555
ANN	West_African_Cocoa	37669	24755	0.396562	0.00205073	ERP014555
CQD	West_African_Cocoa	43345	15237	0.260097	0.00126225	ERP014555
CQE	West_African_Cocoa	39072	22656	0.36703	0.00187684	ERP014555
BIA	Wine	39595	1727	0.0417937	0.000143066	ERP014555
wine003	Wine	36085	9562	0.209477	0.000792125	PRJNA323691
wine005	Wine	37127	5459	0.128188	0.000452229	PRJNA323691
