## Supplementary Table S2 for "European Farmhouse Brewing Yeasts Form a Distinct Genetic Group"

### Sheet: assembly_stats
Strain	total_length	number	mean_length	longest	shortest	N_count	Gaps	N50	N70	N90
Cali_Ale	11815394	17	695023	1464087	2843	10000	2	926725	727388	419758
Classic_Witbier	12260191	20	613010	1497741	63623	15000	3	922354	733259	446284
Dras_1	12214637	45	271436	1478750	572	0	0	806171	600879	264320
English_Ale_II	11964074	16	747755	1482830	206825	30000	6	926147	716803	422234
Halvorsgard_3	11998181	18	666566	1460297	83605	10000	2	922708	747873	430603
Marem_1	12239116	34	359974	1468886	675	0	0	801824	658031	302989
Marina_1	12076562	17	710386	1490839	43323	10000	2	927131	710349	436020
Rakstins_1	12337815	44	280405	1471513	720	0	0	917860	712946	302894
Skare_1	11931880	35	340911	1455081	2203	0	0	808465	561014	442365
Stordal_Ebbegarden_1	11932146	17	701891	1462367	85419	10000	2	917836	741999	432710
Suomen_Hiiva	12076761	44	274472	1083761	581	0	0	750949	510972	259078
Tinn_1	12309162	27	455895	1472075	542	0	0	789219	670061	313241
Uberweizen	12128847	18	673825	1526266	54141	15000	3	922452	756527	424671
Voss_I	11961067	20	598053	1459214	2513	5000	1	913277	763686	437205
Weizen_I	12101979	17	711881	1514315	49777	20000	4	927279	793699	441177
